# Multichannel optical cochlear implants enable spectrally distinct auditory activity

**DOI:** 10.64898/2026.05.15.725096

**Authors:** Niels Albrecht, Elisabeth Koert, Anna Vavakou, Lennart Roos, Lukasz Jablonski, Juan Pablo Marcoleta, Josep Cardona Audi, Jette Alfken, Eric Klein, Patrick Ruther, Thomas Mager, Kathrin Kusch, Tobias Moser

## Abstract

When hearing fails, cochlear implants (CIs) restore auditory perception. Yet, coding of spectral information remains a bottleneck because each electrode broadly activates the auditory nerve. As light can be more conveniently confined, optical (o)CIs present an alternative. Here, we combined expression of the potent channelrhodopsin ChReef in spiral ganglion neurons (SGNs) with oCIs comprising 5–10 green LEDs in gerbils. This combination enabled systematic comparison of encoding intensity and spectral information by individual oCI channels to acoustic and electrical stimulation within a translationally feasible energy range. Recordings from the inferior colliculus (ICC) showed that ChReef aligned SGN light sensitivity with LED radiant fluxes: ICC activity had thresholds <200 nJ and reached a maximum equivalent to that achieved with 51 dB SPL pure tones. Multichannel oCIs enabled tonotopically ordered, spectrally distinct stimulation that more closely resembled acoustic stimulation than did electrical stimulation. Some LEDs elicited multiple spectral peaks at higher intensities. Linear discriminant analysis of ICC activity indicated improved channel discriminability for optical over electrical stimulation. In summary, µJ-oCI-stimulation achieves improved spectral resolution over state-of-the-art electrical stimulation.

**The Paper Explained:** *Problem:* Electrical cochlear implants (eCIs) partially restore speech comprehension in most of >1 million otherwise deaf users, who still face challenges hearing in daily situations. This is primarily due to poor spectral selectivity of electrical sound encoding. Spatially more confined optogenetic activation of the auditory nerve by optical cochlear implants (oCI) promises to overcome this limitation. However, a thorough characterization of bionic coding of sound information by multichannel oCI in a clinically translatable energy range is needed to evaluate the potential for improved hearing restoration.

*Results:* Here, we combine the potent channelrhodopsin ChReef and 10-channel oCI based on green LEDs in gerbils and characterize their utility for encoding of spectral and intensity information by individual channels using multielectrode array recordings from the midbrain. ChReef enabled activation of the auditory pathway with nJ thresholds and midbrain activity equivalent to that achieved with 51 dB SPL pure tones with low µJ radiant energy. The cochlear spread of excitation and channel discriminability in ICC activity substantially narrowed the gap to acoustic stimulation compared to state-of-the-art electrical stimulation.

*Impact:* Our work demonstrates great potential of multichannel optogenetic stimulation for encoding sound frequency information within a translationally feasible energy range.
