## Supplementary material for "Multichannel optical cochlear implants enable spectrally distinct auditory activity": Expanded Data View Table 2

### Sheet: LME Fig. 6H
Linear mixed-effects model coefficients for spectral spread (Fig. 6)
Fixed-effect estimates from the linear mixed-effects model predicting spread of excitation (SoE) from evoked firing rate (ER), modality, and their interaction (Fig. 6H). Modality was coded with LED as the reference category. Modality and ER were included as categorical fixed effects.
The response is the cube root of SoE.
Abbreviations: SoE, spread of excitation; ER, evoked firing rate; SE, standard error; std, standard deviation.
Model: cbrt(SoE) ~ 1 + ER*modality + (1 + ERc | subject); ER categorical for the fixed effects, ERc continuous (centred, expressed in 50-Hz steps) for the random slope.
Effect	β	SE	t	p
Intercept	1.01337	0.0857017	11.8244	3.0547e-31
Main effects: Evoked Firing Rate (ER, 100 Hz reference)
150 Hz	0.182153	0.0403124	4.51854	6.5869e-06
200 Hz	0.312801	0.0473866	6.60105	5.2022e-11
250 Hz	0.495726	0.0565796	8.76157	3.99668e-18
300 Hz	0.633122	0.0680687	9.30122	3.49077e-20
350 Hz	0.739252	0.0808626	9.14208	1.45054e-19
Main effects: Modality (LED reference)
acoustic	-0.394285	0.119302	-3.30495	0.000966571
electric	0.157811	0.112122	1.4075	0.159432
LED_main_peak	-0.0450424	0.0381003	-1.18221	0.237263
Two-way interactions
150 Hz x acoustic	0.0532157	0.047373	1.12333	0.261429
200 Hz x acoustic	0.0466377	0.0584128	0.798417	0.424723
250 Hz x acoustic	-0.0466692	0.0726907	-0.642025	0.52093
300 Hz x acoustic	-0.108555	0.0894277	-1.21388	0.224935
350 Hz x acoustic	-0.142742	0.107475	-1.32814	0.184282
150 Hz x electric	0.123758	0.0580908	2.13042	0.0332572
200 Hz x electric	0.152914	0.0660381	2.31554	0.0206833
250 Hz x electric	0.137076	0.0769865	1.78051	0.0751421
300 Hz x electric	0.0896752	0.0909817	0.98564	0.324428
350 Hz x electric	0.00789429	0.107193	0.0736457	0.9413
150 Hz x LED_main_peak	0.000978628	0.0551132	0.0177567	0.985835
200 Hz x LED_main_peak	0.00756214	0.0564254	0.13402	0.8934
250 Hz x LED_main_peak	-0.127265	0.0596686	-2.13286	0.0330566
300 Hz x LED_main_peak	-0.198204	0.0658967	-3.00779	0.00266404
350 Hz x LED_main_peak	-0.265356	0.0812288	-3.26678	0.00110602
Random effects
Group	Name	Type	Estimate
subject	(Intercept)	std	0.144225
subject	FRc x (Intercept)	corr	-0.833398
subject	FRc	std	0.0382466
Residual	Res Std	std	0.195562

### Sheet: LME Fit Fig. 7F-H
Model fit performance of representational dissimilarity across modalities, stimulus spacing and activation level (Fig. 7)
Prediction performance metrics (RMSE and R²) for the linear mixed-effects model of representational dissimilarity (RD) across stimulus spacing, modalities and activation level (Fig. 7F-H). Modality and activation level were included as categorical fixed effects. The centred and log-scaled stimulus spacing was included as a continuous fixed effect.
Abbreviations: RMSE, root mean squared error; R², coefficient of determination.
Model: RD ~ 1 + modality*activation*log2 spacing (centred) + (1 + log2 spacing (centered) |subject).
Modality	RMSE	R²
optical	0.213963	0.678844
electric	0.245226	0.649525
acoustic	0.147425	0.854177
The linear mixed-effects model is used predictively here; only its fit performance is reported, not its coefficients.

### Sheet: LME Fig. 8I
Linear mixed-effects model coefficients for spacing at neurometric threshold (Fig. 8)
Fixed-effect estimates from the linear mixed-effects model predicting the spacing at the neurometric threshold from evoked firing rate (ER), modality, and their interaction (Fig. 8I). Modality was coded with acoustic as the reference category. Modality and ER were included as categorical fixed effects.
Abbreviations: ER, evoked firing rate; SD, standard deviation.
Model: Spacing at threshold [mm] ~ 1 + ER*modality + (1 + ERc | subject); ER categorical for the fixed effects, ERc continuous (centred, expressed in 50-Hz steps) for the random slope.
Effect	β	SE	t	p
Intercept	1.4592	0.216305	6.74603	2.7591e-10
Main effects: Evoked Firing Rate (ER, 100 Hz reference)
150 Hz	-1.14955	0.213502	-5.38427	2.60807e-07
200 Hz	-1.30126	0.22196	-5.86262	2.60271e-08
250 Hz	-1.29747	0.235382	-5.5122	1.42485e-07
300 Hz	-1.26987	0.252979	-5.01965	1.38974e-06
350 Hz	-1.28201	0.273948	-4.67975	6.16332e-06
400 Hz	-1.1979	0.297577	-4.02552	8.82246e-05
Main effects: Modality (acoustic reference)
LED	-0.633233	0.305902	-2.07005	0.0400853
electric	-0.825927	0.279249	-2.95767	0.00357916
Two-way interactions
150 Hz x LED	1.0429	0.30907	3.37431	0.000932348
200 Hz x LED	1.14179	0.320387	3.5638	0.000484481
250 Hz x LED	1.14457	0.338991	3.37639	0.000925808
300 Hz x LED	1.06547	0.363768	2.92898	0.00390756
350 Hz x LED	1.08696	0.400603	2.71331	0.00740547
400 Hz x LED	1.08491	0.44405	2.44323	0.0156649
150 Hz x electric	1.25987	0.27563	4.57089	9.78317e-06
200 Hz x electric	1.57468	0.286549	5.49532	1.54395e-07
250 Hz x electric	1.78785	0.303877	5.88347	2.34763e-08
300 Hz x electric	1.77952	0.329164	5.40617	2.35312e-07
350 Hz x electric	2.09016	0.359309	5.81718	3.25605e-08
400 Hz x electric	2.24413	0.410642	5.46492	1.78344e-07
Random effects
Group	Name	Type	Estimate
Subject	(Intercept)	std	0.27838
Subject	ERc x (Intercept)	corr	-0.270285
Subject	ERc	std	0.0991034
Residual	Res Std	std	0.421214

### Sheet: LME Fit Fig. EV4
Model fit performance of representational dissimilarity across modalities and stimulus spacing (Fig. EV4)
Prediction performance metrics (RMSE and R²) for the linear mixed-effects models of representational dissimilarity (RD) across stimulus spacing and modalities (Fig. EV3). Models were fitted separately for each activation level (evoked firing rate). Modality was included as a categorical fixed effect. The centred and log-scaled stimulus spacing was included as a continuous fixed effect.
Abbreviations: RMSE, root mean squared error; R², coefficient of determination; logspacing_c, centered log2-transformed stimulus spacing.
Model: RD ~ 1 + mod*logspacing_c + (1 | Exp_ID) + (logspacing_c | Exp_ID), fitted separately per activation level.
100 Hz (N = 599 observations)
Modality	RMSE	R²
opto	0.215781	0.709962
electric	0.179331	0.719372
acoustic	0.155891	0.776783
150 Hz (N = 576 observations)
Modality	RMSE	R²
opto	0.217548	0.7168
electric	0.170054	0.808855
acoustic	0.142477	0.83367
200 Hz (N = 571 observations)
Modality	RMSE	R²
opto	0.223455	0.667095
electric	0.218954	0.78712
acoustic	0.139071	0.85719
250 Hz (N = 568 observations)
Modality	RMSE	R²
opto	0.207252	0.709402
electric	0.186123	0.850354
acoustic	0.140746	0.867137
300 Hz (N = 526 observations)
Modality	RMSE	R²
opto	0.185231	0.717749
electric	0.160586	0.833875
acoustic	0.142847	0.874391
350 Hz (N = 498 observations)
Modality	RMSE	R²
opto	0.2014	0.635954
electric	0.20049	0.680517
acoustic	0.145088	0.877502
400 Hz (N = 448 observations)
Modality	RMSE	R²
opto	0.129807	0.638894
electric	0.114023	0.621221
acoustic	0.148655	0.873098

### Sheet: Legend
Table EV2. Linear mixed-effects model parameters.
Coefficients and fit statistics of the linear mixed-effects models used in the
study, one worksheet per model. Coefficient worksheets give the model formula,
the sample size, and for every fixed effect the estimate (beta), standard
error, t statistic and exact p-value, grouped into main effects and
interactions; the random effects follow, reported as standard deviations and
correlations. Fit worksheets give prediction performance (RMSE and R2) per
modality for the models of representational dissimilarity, which are used
predictively and therefore reported by fit rather than by coefficient.
Reference categories and predictor coding are stated on each worksheet.
Worksheets: LME Fig. 6H, spectral spread; LME Fit Fig. 7F-H, representational
dissimilarity across modalities, stimulus spacing and activation level; LME
Fig. 8I, spacing at neurometric threshold; LME Fit Fig. EV4, representational
dissimilarity across modalities and stimulus spacing, fitted separately per
activation level.
