## Supplementary material for "Multichannel optical cochlear implants enable spectrally distinct auditory activity": Expanded Data View Table 4

### Sheet: Censored values Fig. 8I
Censored values per modality for estimation of stimulus spacing at the neurometric threshold (Fig. 8I)
The minimum stimulus spacing required to reach the neurometric threshold was estimated per animal from the fitted neurometric curve. Estimates falling outside the sampled spacing range were censored to the smallest or largest measured spacing, respectively, and are counted here.
n animals is the number contributing a fitted curve at that evoked firing rate; it falls at high rates where a curve could not be fitted. Percentages are of n animals.
Modality	Evoked firing rate (Hz)	n animals	n not censored	n censored to minimum	n censored to maximum	% not censored	% censored to minimum	% censored to maximum
acoustic	100	8	5	2	1	62.5	25	12.5
acoustic	150	8	3	5	0	37.5	62.5	0
acoustic	200	8	2	6	0	25	75	0
acoustic	250	8	3	5	0	37.5	62.5	0
acoustic	300	8	5	3	0	62.5	37.5	0
acoustic	350	8	6	2	0	75	25	0
acoustic	400	8	7	1	0	87.5	12.5	0
LED (oCI)	100	8	8	0	0	100	0	0
LED (oCI)	150	7	7	0	0	100	0	0
LED (oCI)	200	7	5	1	1	71.4286	14.2857	14.2857
LED (oCI)	250	7	6	0	1	85.7143	0	14.2857
LED (oCI)	300	7	6	0	1	85.7143	0	14.2857
LED (oCI)	350	6	4	1	1	66.6667	16.6667	16.6667
LED (oCI)	400	5	3	1	1	60	20	20
electric (eCI)	100	12	3	9	0	25	75	0
electric (eCI)	150	12	4	7	1	33.3333	58.3333	8.33333
electric (eCI)	200	12	6	5	1	50	41.6667	8.33333
electric (eCI)	250	12	4	3	5	33.3333	25	41.6667
electric (eCI)	300	11	4	3	4	36.3636	27.2727	36.3636
electric (eCI)	350	10	4	1	5	40	10	50
electric (eCI)	400	6	2	0	4	33.3333	0	66.6667

### Sheet: Legend
Table EV3. Censored values per modality for estimation of stimulus spacing at
the neurometric threshold.
Number and percentage of animals whose estimated stimulus spacing at the
neurometric threshold fell outside the sampled spacing range and was censored
to the smallest or largest measured spacing (Fig. 8I), given per modality and
evoked firing rate. n animals is the number contributing a fitted neurometric
curve at that firing rate. Values were exported directly from the analysis
that generated the figure.
Worksheet: Censored values Fig. 8I.
